# Subtype-specific circadian clock dysregulation modulates breast cancer biology, invasiveness, and prognosis

**DOI:** 10.1101/2023.05.17.540386

**Authors:** Jan A Hammarlund, Shi-Yang Li, Gang Wu, Jia-wen Lian, Sacha J Howell, Rob Clarke, Antony Adamson, Cátia F. Gonçalves, John B Hogenesch, Qing-Jun Meng, Ron C Anafi

## Abstract

Studies in shift workers and model organisms link circadian disruption to breast cancer. However, molecular rhythms in non-cancerous and cancerous human breast tissues are largely unknown. We reconstructed rhythms informatically, integrating locally collected, time-stamped biopsies with public datasets. For non-cancerous tissue, the inferred order of core-circadian genes matches established physiology. Inflammatory, epithelial-mesenchymal transition (EMT), and estrogen responsiveness pathways show circadian modulation. Among tumors, clock correlation analysis demonstrates subtype-specific changes in circadian organization. Luminal A organoids and informatic ordering of Luminal A samples exhibit continued, albeit disrupted rhythms. However, CYCLOPS magnitude, a measure of global rhythm strength, varied widely among Luminal A samples. Cycling of EMT pathway genes was markedly increased in high-magnitude Luminal A tumors. Patients with high-magnitude tumors had reduced 5-year survival. Correspondingly, 3D Luminal A cultures show reduced invasion following molecular clock disruption. This study links subtype-specific circadian disruption in breast cancer to EMT, metastatic potential, and prognosis.
