## Supplemental File 4 for "Subtype-specific circadian clock dysregulation modulates breast cancer biology, invasiveness, and prognosis"

NAME	GS<br> follow link to MSigDB	GS DETAILS	SIZE	ES	NES	NOM p-val	FDR q-val	FWER p-val	RANK AT MAX	LEADING EDGE
VANDETANIB	VANDETANIB	Details ...	95	0.17839517	1.9939551	0.006	0.42560083	0.261	4086	tags=49%, list=32%, signal=72%
AXITINIB	AXITINIB	Details ...	89	0.17997754	1.9679655	0.005791506	0.24074395	0.287	8397	tags=83%, list=65%, signal=238%
SUNITINIB	SUNITINIB	Details ...	219	0.103885114	1.7871363	0.021400778	0.4417871	0.613	7145	tags=66%, list=56%, signal=145%
BOSUTINIB	BOSUTINIB	Details ...	168	0.11280651	1.7395124	0.018404908	0.43762276	0.711	5842	tags=57%, list=45%, signal=102%
ZAFIRLUKAST	ZAFIRLUKAST	Details ...	31	0.26497102	1.730652	0.020325202	0.36395425	0.731	8219	tags=90%, list=64%, signal=249%
DASATINIB	DASATINIB	Details ...	122	0.13153471	1.7222768	0.03586498	0.31782505	0.746	2752	tags=34%, list=21%, signal=43%
REGORAFENIB	REGORAFENIB	Details ...	18	0.31866613	1.6467111	0.030181086	0.39220887	0.859	1623	tags=44%, list=13%, signal=51%
CRIZOTINIB	CRIZOTINIB	Details ...	123	0.12202266	1.5728402	0.051391862	0.47909817	0.936	7126	tags=67%, list=55%, signal=150%
CLOMIPHENE CITRATE	CLOMIPHENE CITRATE	Details ...	19	0.3001479	1.563171	0.03809524	0.44915974	0.952	9009	tags=100%, list=70%, signal=333%
CLOMIFENE CITRATE	CLOMIFENE CITRATE	Details ...	17	0.30010116	1.48544	0.072765075	0.56897527	0.984	9009	tags=100%, list=70%, signal=333%
METHOTREXATE	METHOTREXATE	Details ...	24	0.24146685	1.4249747	0.099616855	0.6679825	0.997	9228	tags=96%, list=72%, signal=338%
TOPOTECAN HYDROCHLORIDE	TOPOTECAN HYDROCHLORIDE	Details ...	32	0.20646814	1.3884052	0.10288066	0.71362245	0.999	9009	tags=91%, list=70%, signal=302%
METHYLDOPA	METHYLDOPA	Details ...	35	0.19513679	1.3667967	0.11923077	0.71861875	1.0	4112	tags=51%, list=32%, signal=75%
GEFITINIB	GEFITINIB	Details ...	75	0.13346991	1.3634732	0.12840466	0.67648536	1.0	2752	tags=35%, list=21%, signal=44%
DOPAMINE	DOPAMINE	Details ...	15	0.28178877	1.343662	0.12474849	0.683236	1.0	8386	tags=93%, list=65%, signal=268%
SORAFENIB	SORAFENIB	Details ...	94	0.11786585	1.3358688	0.1523046	0.65991694	1.0	4516	tags=47%, list=35%, signal=72%
THIORIDAZINE	THIORIDAZINE	Details ...	20	0.24565624	1.3234807	0.13235295	0.65202075	1.0	2633	tags=45%, list=20%, signal=56%
DOXORUBICIN HYDROCHLORIDE	DOXORUBICIN HYDROCHLORIDE	Details ...	87	0.116584964	1.3026893	0.14876033	0.6686927	1.0	9009	tags=82%, list=70%, signal=270%
PAZOPANIB HYDROCHLORIDE	PAZOPANIB HYDROCHLORIDE	Details ...	24	0.2214284	1.3019783	0.14750957	0.634793	1.0	908	tags=29%, list=7%, signal=31%
LEVODOPA	LEVODOPA	Details ...	26	0.19939496	1.2233434	0.2058212	0.8081629	1.0	6346	tags=69%, list=49%, signal=136%
OMEPRAZOLE	OMEPRAZOLE		18	0.24005467	1.215775	0.21730769	0.7906883	1.0	2633	tags=44%, list=20%, signal=56%
INDOCYANINE GREEN	INDOCYANINE GREEN		24	0.20747681	1.1939768	0.23168316	0.8154374	1.0	6448	tags=71%, list=50%, signal=142%
DISULFIRAM	DISULFIRAM		53	0.13479383	1.1785072	0.2566735	0.82417446	1.0	4098	tags=45%, list=32%, signal=66%
EPINEPHRINE	EPINEPHRINE		17	0.23078471	1.1647643	0.26546907	0.8279588	1.0	8386	tags=88%, list=65%, signal=253%
OXYTETRACYCLINE	OXYTETRACYCLINE		42	0.15000522	1.1597431	0.2781186	0.8086189	1.0	6040	tags=62%, list=47%, signal=116%
RALOXIFENE HYDROCHLORIDE	RALOXIFENE HYDROCHLORIDE		29	0.17415981	1.1576539	0.24848485	0.78229916	1.0	9742	tags=93%, list=76%, signal=383%
EPIRUBICIN HYDROCHLORIDE	EPIRUBICIN HYDROCHLORIDE		29	0.17963965	1.1565166	0.26105264	0.75544375	1.0	9228	tags=90%, list=72%, signal=316%
NILOTINIB	NILOTINIB		52	0.13647336	1.1508121	0.2893082	0.7430978	1.0	8642	tags=81%, list=67%, signal=245%
AFATINIB	AFATINIB		32	0.17128329	1.1484449	0.30485436	0.72292185	1.0	5842	tags=63%, list=45%, signal=114%
AMOXAPINE	AMOXAPINE		16	0.2330642	1.138354	0.2746615	0.7232219	1.0	2633	tags=44%, list=20%, signal=55%
LANSOPRAZOLE	LANSOPRAZOLE		17	0.22199026	1.1045436	0.3238289	0.78339136	1.0	8499	tags=88%, list=66%, signal=260%
TRIFLUOPERAZINE	TRIFLUOPERAZINE		16	0.22879378	1.0842379	0.36821705	0.81060606	1.0	3492	tags=50%, list=27%, signal=69%
DIPYRIDAMOLE	DIPYRIDAMOLE		47	0.13646962	1.0812978	0.3545082	0.7921269	1.0	3177	tags=38%, list=25%, signal=51%
MICONAZOLE	MICONAZOLE		23	0.18691286	1.0735247	0.33887735	0.7875969	1.0	2633	tags=39%, list=20%, signal=49%
MASOPROCOL	MASOPROCOL		20	0.1984353	1.0691856	0.3298969	0.77623314	1.0	8386	tags=85%, list=65%, signal=244%
RUBIDOMYCIN HYDROCHLORIDE	RUBIDOMYCIN HYDROCHLORIDE		69	0.109356515	1.0657516	0.36943907	0.76333517	1.0	9228	tags=83%, list=72%, signal=291%
LORATADINE	LORATADINE		15	0.22987579	1.0646597	0.36726546	0.74584293	1.0	3049	tags=47%, list=24%, signal=61%
5-AMINOSALICYLIC ACID	5-AMINOSALICYLIC ACID		19	0.20586006	1.0540797	0.36225596	0.75057155	1.0	8866	tags=89%, list=69%, signal=287%
FLUPHENAZINE	FLUPHENAZINE		19	0.19932567	1.0422915	0.4059406	0.7562646	1.0	4887	tags=58%, list=38%, signal=93%
PROGESTERONE	PROGESTERONE		23	0.17901142	1.0405707	0.401222	0.7409164	1.0	7769	tags=78%, list=60%, signal=197%
HEXACHLOROPHENE	HEXACHLOROPHENE		84	0.09985398	1.031693	0.39105058	0.7425305	1.0	8219	tags=74%, list=64%, signal=203%
RETINOIC ACID	RETINOIC ACID		35	0.14560051	1.0194048	0.43953934	0.7500199	1.0	2542	tags=34%, list=20%, signal=43%
CHLOROXINE	CHLOROXINE		24	0.17285082	0.999954	0.421875	0.7736736	1.0	2604	tags=38%, list=20%, signal=47%
DEMECLOCYCLINE HYDROCHLORIDE	DEMECLOCYCLINE HYDROCHLORIDE		20	0.17947221	0.9924077	0.42094862	0.77285177	1.0	7343	tags=75%, list=57%, signal=174%
IDARUBICIN	IDARUBICIN		23	0.17339171	0.9878784	0.47239265	0.76392233	1.0	6163	tags=65%, list=48%, signal=125%
METFORMIN HYDROCHLORIDE	METFORMIN HYDROCHLORIDE		44	0.12616102	0.98056173	0.44444445	0.76242423	1.0	5984	tags=59%, list=47%, signal=110%
CHLORHEXIDINE	CHLORHEXIDINE		37	0.13331918	0.9793977	0.45346534	0.74850047	1.0	9416	tags=86%, list=73%, signal=322%
CLOTRIMAZOLE	CLOTRIMAZOLE		50	0.115724094	0.9749897	0.48262548	0.7424063	1.0	2633	tags=32%, list=20%, signal=40%
CEFOTAXIME SODIUM SALT	CEFOTAXIME SODIUM SALT		18	0.1878373	0.97246814	0.46443516	0.73209184	1.0	6163	tags=67%, list=48%, signal=128%
ETOPOSIDE	ETOPOSIDE		17	0.18432195	0.94101673	0.48827294	0.78303844	1.0	8983	tags=88%, list=70%, signal=292%
MITOXANTRONE DIHYDROCHLORIDE	MITOXANTRONE DIHYDROCHLORIDE		22	0.16659354	0.93855697	0.513834	0.7724776	1.0	8386	tags=82%, list=65%, signal=235%
NIFEDIPINE	NIFEDIPINE		43	0.11744159	0.92234606	0.53281856	0.7910461	1.0	9863	tags=88%, list=77%, signal=377%
SORAFENIB TOSYLATE	SORAFENIB TOSYLATE		29	0.145079	0.9120589	0.5772532	0.79642296	1.0	9228	tags=86%, list=72%, signal=304%
CLOFAZIMINE	CLOFAZIMINE		28	0.14013089	0.8907232	0.5779468	0.82226074	1.0	9228	tags=86%, list=72%, signal=302%
MIFEPRISTONE	MIFEPRISTONE		23	0.15242952	0.88184917	0.57873213	0.8240805	1.0	7551	tags=74%, list=59%, signal=179%
AMRINONE	AMRINONE		24	0.14782229	0.8749116	0.6264822	0.8232399	1.0	6678	tags=67%, list=52%, signal=138%
RETINOL	RETINOL		16	0.18045723	0.8714236	0.6150628	0.8158439	1.0	9742	tags=94%, list=76%, signal=386%
PERPHENAZINE	PERPHENAZINE		21	0.1579084	0.85915965	0.6344538	0.8252886	1.0	8386	tags=81%, list=65%, signal=232%
NICLOSAMIDE	NICLOSAMIDE		36	0.11634193	0.859102	0.63672656	0.8114194	1.0	9228	tags=83%, list=72%, signal=294%
CHLORPROMAZINE	CHLORPROMAZINE		20	0.15667912	0.8425357	0.65280664	0.82750183	1.0	10209	tags=95%, list=79%, signal=459%
5-AZACYTIDINE	5-AZACYTIDINE		26	0.13789845	0.8410279	0.6468085	0.81698024	1.0	9115	tags=85%, list=71%, signal=290%
MENADIONE	MENADIONE		28	0.13086152	0.8209622	0.6754564	0.83966047	1.0	2914	tags=36%, list=23%, signal=46%
TAMOXIFEN	TAMOXIFEN		37	0.11083423	0.7991093	0.7057654	0.8618096	1.0	9009	tags=81%, list=70%, signal=270%
ETHACRYNIC ACID	ETHACRYNIC ACID		25	0.1317218	0.78819454	0.7549801	0.8663104	1.0	9115	tags=84%, list=71%, signal=288%
PENTOXIFYLLINE	PENTOXIFYLLINE		20	0.14486222	0.7767469	0.75782883	0.8701564	1.0	6501	tags=65%, list=51%, signal=131%
AMIODARONE	AMIODARONE		18	0.15083198	0.76379246	0.743487	0.8771617	1.0	8068	tags=78%, list=63%, signal=208%
KETOCONAZOLE	KETOCONAZOLE		17	0.14343986	0.7194469	0.83265305	0.93071336	1.0	6481	tags=65%, list=50%, signal=130%
DACTINOMYCIN	DACTINOMYCIN		19	0.13780405	0.71456045	0.8121086	0.9233622	1.0	8386	tags=79%, list=65%, signal=226%
CRYSTAL VIOLET	CRYSTAL VIOLET		30	0.10619616	0.6811082	0.86213994	0.95513403	1.0	11073	tags=97%, list=86%, signal=692%
DAUNORUBICIN	DAUNORUBICIN		25	0.10833733	0.6576538	0.8804781	0.9686379	1.0	8386	tags=76%, list=65%, signal=218%
PROCHLORPERAZINE	PROCHLORPERAZINE		29	0.103219934	0.6557443	0.8808594	0.95732963	1.0	10209	tags=90%, list=79%, signal=433%
PIMOZIDE	PIMOZIDE		29	0.08671861	0.5651217	0.97119343	1.0	1.0	3766	tags=38%, list=29%, signal=54%
MAPROTILINE HYDROCHLORIDE	MAPROTILINE HYDROCHLORIDE		15	0.11621928	0.5486573	0.9698795	1.0	1.0	9656	tags=87%, list=75%, signal=347%
HALOPERIDOL	HALOPERIDOL		16	0.10790857	0.52646565	0.9788868	1.0	1.0	2633	tags=31%, list=20%, signal=39%
TRIAMTERENE	TRIAMTERENE		24	0.08810285	0.5122915	0.98046875	0.9985269	1.0	1548	tags=21%, list=12%, signal=24%
VORINOSTAT	VORINOSTAT		24	0.08577978	0.50065804	0.9895833	0.98871934	1.0	9083	tags=79%, list=71%, signal=269%
