## Supplemental File 5 for "Subtype-specific circadian clock dysregulation modulates breast cancer biology, invasiveness, and prognosis"

NAME	GS<br> follow link to MSigDB	GS DETAILS	SIZE	ES	NES	NOM p-val	FDR q-val	FWER p-val	RANK AT MAX	LEADING EDGE
AKT1 KNOCKDOWN 141 GSE31912	AKT1 KNOCKDOWN 141 GSE31912	Details ...	105	0.23811616	2.8706298	0.0	0.001	0.001	6518	tags=74%, list=51%, signal=149%
ABL1 KNOCKDOWN 144 GSE31912	ABL1 KNOCKDOWN 144 GSE31912	Details ...	95	0.22321959	2.5270245	0.0	0.008743986	0.018	4597	tags=58%, list=36%, signal=89%
ROCK1 KNOCKDOWN 156 GSE34769	ROCK1 KNOCKDOWN 156 GSE34769	Details ...	260	0.14165902	2.5255613	0.0	0.005829324	0.018	5438	tags=56%, list=42%, signal=95%
MET KNOCKOUT 256 GSE25583	MET KNOCKOUT 256 GSE25583	Details ...	255	0.12824629	2.3727615	0.0038095238	0.012875652	0.052	4184	tags=45%, list=33%, signal=66%
CDK4 KNOCKDOWN 143 GSE31912	CDK4 KNOCKDOWN 143 GSE31912	Details ...	118	0.17864816	2.2692864	0.0	0.023625402	0.117	5463	tags=60%, list=42%, signal=104%
ROCK2 KNOCKDOWN 157 GSE34769	ROCK2 KNOCKDOWN 157 GSE34769	Details ...	262	0.11065613	2.105526	0.0	0.05670979	0.294	5823	tags=56%, list=45%, signal=100%
MAPK1 KNOCKDOWN 45 GSE12291	MAPK1 KNOCKDOWN 45 GSE12291	Details ...	215	0.10333588	1.7852664	0.008179959	0.33175865	0.918	1983	tags=26%, list=15%, signal=30%
JAK2 MUTANT 40 GSE11003	JAK2 MUTANT 40 GSE11003	Details ...	169	0.11570221	1.7395506	0.014198783	0.3707802	0.954	3250	tags=37%, list=25%, signal=48%
AKT2 KNOCKDOWN 44 GSE12291	AKT2 KNOCKDOWN 44 GSE12291	Details ...	213	0.100401156	1.7089766	0.025974026	0.38862982	0.975	4769	tags=47%, list=37%, signal=73%
RAGE KNOCKOUT 267 GDS3755	RAGE KNOCKOUT 267 GDS3755	Details ...	235	0.09631448	1.67497	0.020283977	0.41494972	0.986	9130	tags=80%, list=71%, signal=272%
MET KNOCKOUT 263 GSE8747	MET KNOCKOUT 263 GSE8747	Details ...	248	0.091758944	1.6644553	0.028225806	0.39679158	0.991	4496	tags=44%, list=35%, signal=66%
SYK DRUGINHIBITION 281 GSE43510	SYK DRUGINHIBITION 281 GSE43510	Details ...	266	0.0877444	1.6321918	0.042857144	0.42565832	0.997	7503	tags=67%, list=58%, signal=157%
CDK4 KNOCKDOWN 133 GSE31534	CDK4 KNOCKDOWN 133 GSE31534	Details ...	130	0.12178803	1.603294	0.032818533	0.45210108	0.999	4584	tags=48%, list=36%, signal=73%
ULK1 KNOCKOUT 198 GSE60778	ULK1 KNOCKOUT 198 GSE60778	Details ...	237	0.0894271	1.5872891	0.043032788	0.4537408	0.999	9347	tags=81%, list=73%, signal=292%
MET KNOCKOUT 261 GSE8747	MET KNOCKOUT 261 GSE8747	Details ...	250	0.08587192	1.5657579	0.052301254	0.47341245	1.0	4834	tags=46%, list=38%, signal=72%
AKT1 KNOCKDOWN 43 GSE12291	AKT1 KNOCKDOWN 43 GSE12291	Details ...	230	0.08771486	1.530469	0.058704454	0.5238773	1.0	4988	tags=47%, list=39%, signal=76%
SYK DRUGINHIBITION 289 GSE43510	SYK DRUGINHIBITION 289 GSE43510	Details ...	242	0.083978154	1.5097859	0.06849315	0.5383437	1.0	6382	tags=58%, list=50%, signal=113%
MAPK14 KNOCKDOWN 139 GSE31912	MAPK14 KNOCKDOWN 139 GSE31912	Details ...	142	0.11019877	1.5055407	0.08686869	0.5174522	1.0	7748	tags=71%, list=60%, signal=177%
CHEK1 KNOCKDOWN 142 GSE31912	CHEK1 KNOCKDOWN 142 GSE31912	Details ...	136	0.11263229	1.4975083	0.06374502	0.5076978	1.0	5282	tags=52%, list=41%, signal=88%
EGFR DRUGINHIBITION 83 GSE27640	EGFR DRUGINHIBITION 83 GSE27640	Details ...	204	0.09094682	1.4942819	0.07630522	0.4887881	1.0	2127	tags=25%, list=17%, signal=30%
FGFR2 ACTIVEMUTANT 59 GSE17916	FGFR2 ACTIVEMUTANT 59 GSE17916		235	0.08306039	1.4841633	0.07968128	0.48718724	1.0	4808	tags=46%, list=37%, signal=71%
ATM KNOCKOUT 74 GSE23116	ATM KNOCKOUT 74 GSE23116		253	0.08152108	1.4747965	0.068686865	0.48567304	1.0	2022	tags=24%, list=16%, signal=28%
SCYL1 KNOCKDOWN 194 GSE57646	SCYL1 KNOCKDOWN 194 GSE57646		256	0.080518335	1.466812	0.092519686	0.4806477	1.0	9186	tags=79%, list=71%, signal=272%
KIT ACTIVEMUTANT 55 GSE17743	KIT ACTIVEMUTANT 55 GSE17743		267	0.07641771	1.464412	0.07231405	0.4651029	1.0	4385	tags=42%, list=34%, signal=62%
TRIM28 KNOCKOUT 301 GSE32224	TRIM28 KNOCKOUT 301 GSE32224		215	0.083266504	1.4561131	0.08461539	0.4637214	1.0	2955	tags=31%, list=23%, signal=40%
FGFR3 KNOCKDOWN 174 GSE41035	FGFR3 KNOCKDOWN 174 GSE41035		126	0.11373629	1.4493015	0.09022556	0.45921224	1.0	4983	tags=50%, list=39%, signal=81%
GSK3B KNOCKDOWN 208 GDS4305	GSK3B KNOCKDOWN 208 GDS4305		219	0.08358866	1.441744	0.09453782	0.45611984	1.0	4288	tags=42%, list=33%, signal=61%
FGFR1 ACTIVEMUTANT 58 GSE17916	FGFR1 ACTIVEMUTANT 58 GSE17916		241	0.08081937	1.4408256	0.10282258	0.44150588	1.0	3730	tags=37%, list=29%, signal=51%
ERBB2 KNOCKDOWN 232 GSE8373	ERBB2 KNOCKDOWN 232 GSE8373		223	0.08299849	1.432119	0.08108108	0.44122246	1.0	3046	tags=32%, list=24%, signal=41%
PIK3CA KNOCKDOWN 182 GSE46869	PIK3CA KNOCKDOWN 182 GSE46869		269	0.07504147	1.4246747	0.095634095	0.44005182	1.0	6802	tags=60%, list=53%, signal=125%
BRAF DRUGINHIBITION 175 GSE42872	BRAF DRUGINHIBITION 175 GSE42872		253	0.07688819	1.4244694	0.0770751	0.42617744	1.0	4318	tags=41%, list=34%, signal=61%
BRAF DRUGINHIBITION 38 GDS5085	BRAF DRUGINHIBITION 38 GDS5085		253	0.07688819	1.4210219	0.09486166	0.41827708	1.0	4318	tags=41%, list=34%, signal=61%
TGFBR2 KNOCKOUT 294 GSE36778	TGFBR2 KNOCKOUT 294 GSE36778		259	0.07640542	1.4084203	0.10433071	0.42836937	1.0	4053	tags=39%, list=32%, signal=56%
ATM KNOCKDOWN 18 GDS1852	ATM KNOCKDOWN 18 GDS1852		276	0.07240452	1.3793228	0.13267326	0.46922606	1.0	8364	tags=72%, list=65%, signal=202%
MET KNOCKOUT 262 GSE8747	MET KNOCKOUT 262 GSE8747		246	0.07461119	1.3731098	0.12072434	0.46733055	1.0	5072	tags=47%, list=39%, signal=76%
IRAK4 DEFECTIVEMUTANT 200 GSE6789	IRAK4 DEFECTIVEMUTANT 200 GSE6789		266	0.072113626	1.3706249	0.0952381	0.45892808	1.0	1799	tags=21%, list=14%, signal=24%
CDK2 KNOCKDOWN 146 GSE31912	CDK2 KNOCKDOWN 146 GSE31912		121	0.10721881	1.3698663	0.1307847	0.44793063	1.0	4906	tags=49%, list=38%, signal=78%
PDK1 KNOCKOUT 80 GSE26290	PDK1 KNOCKOUT 80 GSE26290		267	0.07354547	1.3687373	0.13518886	0.438103	1.0	4373	tags=41%, list=34%, signal=61%
ERBB2 KNOCKDOWN 233 GSE8373	ERBB2 KNOCKDOWN 233 GSE8373		227	0.07707873	1.3645704	0.118473895	0.43390638	1.0	4806	tags=45%, list=37%, signal=70%
MAPK1 KNOCKDOWN 131 GSE31534	MAPK1 KNOCKDOWN 131 GSE31534		109	0.11286911	1.3608991	0.111561865	0.4292398	1.0	4579	tags=47%, list=36%, signal=72%
TBK1 DRUGINHIBITION 188 GSE53658	TBK1 DRUGINHIBITION 188 GSE53658		177	0.08612737	1.3486686	0.12749004	0.44118533	1.0	3849	tags=38%, list=30%, signal=54%
STK11 KNOCKOUT 278 GSE34866	STK11 KNOCKOUT 278 GSE34866		246	0.07273007	1.2887133	0.18637274	0.54393107	1.0	2533	tags=27%, list=20%, signal=33%
ERBB2 KNOCKDOWN 235 GSE8373	ERBB2 KNOCKDOWN 235 GSE8373		232	0.074265234	1.287927	0.17745303	0.5329701	1.0	9653	tags=82%, list=75%, signal=324%
PLK1 DRUGINHIBITION 181 GSE46856	PLK1 DRUGINHIBITION 181 GSE46856		224	0.07471624	1.2869592	0.15789473	0.5230807	1.0	7268	tags=64%, list=56%, signal=144%
ERBB2 DRUGINHIBITION 7 GDS2139	ERBB2 DRUGINHIBITION 7 GDS2139		210	0.075942904	1.2759967	0.18972331	0.533717	1.0	2285	tags=25%, list=18%, signal=30%
EPHB2 DRUGACTIVATION 228 GSE26523	EPHB2 DRUGACTIVATION 228 GSE26523		231	0.07203414	1.2453613	0.19960475	0.585394	1.0	7332	tags=64%, list=57%, signal=146%
RET DRUGINHIBITION 184 GSE49414	RET DRUGINHIBITION 184 GSE49414		242	0.068363145	1.2410102	0.19066148	0.5821237	1.0	4931	tags=45%, list=38%, signal=72%
BRAF OVEREXPRESSION 180 GSE46801	BRAF OVEREXPRESSION 180 GSE46801		250	0.06727458	1.2357533	0.19753087	0.5814208	1.0	1672	tags=20%, list=13%, signal=22%
IRAK2 KNOCKOUT 39 GSE10765	IRAK2 KNOCKOUT 39 GSE10765		210	0.073293306	1.2307978	0.20570265	0.5806118	1.0	6791	tags=60%, list=53%, signal=125%
JAK1 KNOCKDOWN 160 GSE37012	JAK1 KNOCKDOWN 160 GSE37012		203	0.07382624	1.2288135	0.21346153	0.5734876	1.0	6226	tags=56%, list=48%, signal=106%
MAPK1 KNOCKDOWN 145 GSE31912	MAPK1 KNOCKDOWN 145 GSE31912		118	0.09877654	1.2282891	0.19287212	0.5631608	1.0	5827	tags=55%, list=45%, signal=100%
FGFR3 KNOCKDOWN 34 GDS4454	FGFR3 KNOCKDOWN 34 GDS4454		112	0.09780267	1.2278932	0.21052632	0.5530313	1.0	3921	tags=40%, list=30%, signal=57%
FGFR3 KNOCKDOWN 173 GSE41035	FGFR3 KNOCKDOWN 173 GSE41035		112	0.09780267	1.2208544	0.20647773	0.5568936	1.0	3921	tags=40%, list=30%, signal=57%
MET KNOCKOUT 257 GSE25583	MET KNOCKOUT 257 GSE25583		261	0.0639383	1.2186272	0.20703125	0.5502934	1.0	5700	tags=51%, list=44%, signal=89%
EGFR DRUGACTIVATION 20 GDS2146	EGFR DRUGACTIVATION 20 GDS2146		272	0.06152732	1.197993	0.23228346	0.5819277	1.0	4853	tags=44%, list=38%, signal=69%
ERBB2 OVEREXPRESSION 230 GSE14990	ERBB2 OVEREXPRESSION 230 GSE14990		267	0.064468	1.1942993	0.24593496	0.5786474	1.0	2849	tags=28%, list=22%, signal=36%
BTK KNOCKOUT 2 GDS1346	BTK KNOCKOUT 2 GDS1346		255	0.063082546	1.1645926	0.2494929	0.6307626	1.0	10354	tags=87%, list=80%, signal=435%
ITK DEFECTIVEMUTANT 125 GSE28200	ITK DEFECTIVEMUTANT 125 GSE28200		209	0.06799872	1.1640017	0.2570281	0.6211606	1.0	5479	tags=49%, list=43%, signal=84%
ERBB2 KNOCKDOWN 238 GSE8373	ERBB2 KNOCKDOWN 238 GSE8373		219	0.067493714	1.1477131	0.28177965	0.64687246	1.0	7194	tags=63%, list=56%, signal=139%
MET KNOCKOUT 247 GDS3148	MET KNOCKOUT 247 GDS3148		236	0.06445375	1.144809	0.2801636	0.64190036	1.0	8998	tags=76%, list=70%, signal=249%
ABL1 KNOCKDOWN 137 GSE31534	ABL1 KNOCKDOWN 137 GSE31534		116	0.09146449	1.1418921	0.2892057	0.6374186	1.0	5044	tags=48%, list=39%, signal=79%
RET MUTANT 23 GDS3319	RET MUTANT 23 GDS3319		121	0.08671556	1.120414	0.31477928	0.67479306	1.0	4423	tags=43%, list=34%, signal=65%
CDK9 KNOCKDOWN 71 GSE21751	CDK9 KNOCKDOWN 71 GSE21751		239	0.06342722	1.119527	0.30588236	0.6658764	1.0	7273	tags=63%, list=57%, signal=142%
ERBB2 KNOCKDOWN 234 GSE8373	ERBB2 KNOCKDOWN 234 GSE8373		233	0.0638623	1.103259	0.33539096	0.69091713	1.0	8469	tags=72%, list=66%, signal=207%
SRC OVEREXPRESSION 277 GSE15161	SRC OVEREXPRESSION 277 GSE15161		276	0.05770396	1.1013021	0.3189824	0.68470657	1.0	1883	tags=20%, list=15%, signal=23%
MAP2K4 KNOCKDOWN 62 GSE19091	MAP2K4 KNOCKDOWN 62 GSE19091		262	0.0593214	1.0937673	0.34141415	0.6914072	1.0	4162	tags=38%, list=32%, signal=55%
SYK DRUGINHIBITION 153 GSE34176	SYK DRUGINHIBITION 153 GSE34176		240	0.06075691	1.093036	0.31619048	0.6826385	1.0	7702	tags=66%, list=60%, signal=161%
MAP3K7 KNOCKOUT 246 GSE34417	MAP3K7 KNOCKOUT 246 GSE34417		211	0.06521485	1.0907236	0.35578948	0.6777136	1.0	3564	tags=34%, list=28%, signal=46%
ULK1 KNOCKOUT 197 GSE60778	ULK1 KNOCKOUT 197 GSE60778		239	0.06083962	1.0638123	0.38923395	0.7290661	1.0	7844	tags=67%, list=61%, signal=168%
MET KNOCKOUT 248 GDS3148	MET KNOCKOUT 248 GDS3148		235	0.058569115	1.0461445	0.38666666	0.7591014	1.0	10209	tags=85%, list=79%, signal=405%
HIPK2 OVEREXPRESSION 28 GDS4233	HIPK2 OVEREXPRESSION 28 GDS4233		251	0.05669471	1.0427659	0.3785425	0.7555657	1.0	9023	tags=76%, list=70%, signal=248%
MET KNOCKOUT 260 GSE25583	MET KNOCKOUT 260 GSE25583		239	0.057328515	1.034994	0.39059305	0.76324385	1.0	7996	tags=68%, list=62%, signal=176%
ERBB3 KNOCKOUT 239 GSE32129	ERBB3 KNOCKOUT 239 GSE32129		227	0.05857541	1.0338179	0.4148728	0.75534827	1.0	7307	tags=63%, list=57%, signal=142%
ERBB2 KNOCKDOWN 236 GSE8373	ERBB2 KNOCKDOWN 236 GSE8373		238	0.05811549	1.0288676	0.40118578	0.7558951	1.0	1914	tags=21%, list=15%, signal=24%
JAK2 KNOCKOUT 79 GSE26188	JAK2 KNOCKOUT 79 GSE26188		183	0.06454749	1.02586	0.39121756	0.75273335	1.0	10359	tags=87%, list=81%, signal=440%
BRD4 DRUGINHIBITION 224 GSE50865	BRD4 DRUGINHIBITION 224 GSE50865		272	0.05204743	1.0052184	0.42566192	0.7892028	1.0	2087	tags=21%, list=16%, signal=25%
MET KNOCKOUT 250 GDS3148	MET KNOCKOUT 250 GDS3148		252	0.05474081	1.0038189	0.43333334	0.78210235	1.0	8039	tags=68%, list=62%, signal=177%
ERBB2 KNOCKDOWN 231 GSE8373	ERBB2 KNOCKDOWN 231 GSE8373		221	0.056893375	0.9931879	0.41717792	0.7956189	1.0	4752	tags=43%, list=37%, signal=66%
TRIM24 KNOCKOUT 299 GSE19675	TRIM24 KNOCKOUT 299 GSE19675		262	0.05290031	0.98728716	0.4642857	0.79883873	1.0	11167	tags=92%, list=87%, signal=682%
SYK DRUGINHIBITION 287 GSE43510	SYK DRUGINHIBITION 287 GSE43510		266	0.05218883	0.98451906	0.47808766	0.7950945	1.0	4275	tags=38%, list=33%, signal=56%
TRIM24 KNOCKOUT 298 GDS3087	TRIM24 KNOCKOUT 298 GDS3087		258	0.053144563	0.9745148	0.46653143	0.808118	1.0	7258	tags=62%, list=56%, signal=139%
TRIM28 KNOCKOUT 302 GSE32224	TRIM28 KNOCKOUT 302 GSE32224		228	0.054918606	0.9728441	0.45759368	0.80157423	1.0	2070	tags=21%, list=16%, signal=25%
TBK1 KNOCKDOWN 53 GSE17643	TBK1 KNOCKDOWN 53 GSE17643		218	0.05788854	0.97267324	0.47244096	0.7921824	1.0	3044	tags=29%, list=24%, signal=38%
ABL1 MUTANT 179 GSE45452	ABL1 MUTANT 179 GSE45452		256	0.051965836	0.9578353	0.47418737	0.8153654	1.0	6028	tags=52%, list=47%, signal=96%
ITK KNOCKOUT 242 GSE12465	ITK KNOCKOUT 242 GSE12465		204	0.057661343	0.9556554	0.49898168	0.8104688	1.0	4882	tags=44%, list=38%, signal=69%
RAF1 OVEREXPRESSION 220 GSE42964	RAF1 OVEREXPRESSION 220 GSE42964		143	0.06822841	0.95262194	0.49795082	0.80741966	1.0	5339	tags=48%, list=41%, signal=82%
AKT1 KNOCKOUT 214 GSE39699	AKT1 KNOCKOUT 214 GSE39699		266	0.050150424	0.9266631	0.5373737	0.8568225	1.0	9331	tags=77%, list=73%, signal=276%
BTK MUTANT 1 GDS1346	BTK MUTANT 1 GDS1346		262	0.05000169	0.9167654	0.54990214	0.8695934	1.0	4525	tags=40%, list=35%, signal=61%
CSF1R DRUGINHIBITION 195 GSE57686	CSF1R DRUGINHIBITION 195 GSE57686		262	0.048399746	0.9130871	0.5586481	0.86804885	1.0	6755	tags=57%, list=53%, signal=118%
IGF1R DRUGINHIBITION 47 GSE14024	IGF1R DRUGINHIBITION 47 GSE14024		243	0.05065479	0.9093601	0.5683168	0.8665737	1.0	2907	tags=28%, list=23%, signal=35%
FGFR1 DRUGACTIVATION 149 GSE32316	FGFR1 DRUGACTIVATION 149 GSE32316		276	0.046701472	0.90837765	0.55151516	0.8592709	1.0	9853	tags=81%, list=77%, signal=339%
MET KNOCKOUT 253 GSE30651	MET KNOCKOUT 253 GSE30651		267	0.047717977	0.9076971	0.58196723	0.8513825	1.0	9999	tags=82%, list=78%, signal=362%
EPHA4 KNOCKOUT 227 GSE34430	EPHA4 KNOCKOUT 227 GSE34430		185	0.056954797	0.9063413	0.5764463	0.845208	1.0	7970	tags=68%, list=62%, signal=175%
PDK1 KNOCKOUT 265 GSE42187	PDK1 KNOCKOUT 265 GSE42187		236	0.04994163	0.8998952	0.58882236	0.8503036	1.0	11471	tags=94%, list=89%, signal=852%
EPHA4 DRUGACTIVATION 229 GSE26523	EPHA4 DRUGACTIVATION 229 GSE26523		179	0.056785345	0.8985261	0.5702306	0.8441325	1.0	1363	tags=16%, list=11%, signal=18%
AKT1 KNOCKOUT 215 GSE39699	AKT1 KNOCKOUT 215 GSE39699		266	0.046520527	0.8920891	0.5834933	0.84888095	1.0	11118	tags=91%, list=86%, signal=656%
AKT2 KNOCKOUT 221 GSE19079	AKT2 KNOCKOUT 221 GSE19079		263	0.04888087	0.88569796	0.6	0.85292166	1.0	1193	tags=14%, list=9%, signal=15%
RAGE KNOCKOUT 268 GDS3755	RAGE KNOCKOUT 268 GDS3755		224	0.05088693	0.883672	0.6216216	0.8482929	1.0	2285	tags=23%, list=18%, signal=27%
ALK DRUGINHIBITION 187 GSE50803	ALK DRUGINHIBITION 187 GSE50803		260	0.046750624	0.8785417	0.61685824	0.8499086	1.0	4754	tags=42%, list=37%, signal=65%
BRD4 KNOCKDOWN 223 GSE50865	BRD4 KNOCKDOWN 223 GSE50865		267	0.046377264	0.87356424	0.6333333	0.85168535	1.0	523	tags=9%, list=4%, signal=9%
MAPK14 KNOCKDOWN 101 GSE27869	MAPK14 KNOCKDOWN 101 GSE27869		258	0.044957317	0.8266033	0.6939571	0.93672276	1.0	10852	tags=89%, list=84%, signal=556%
ERBB2 KNOCKDOWN 237 GSE8373	ERBB2 KNOCKDOWN 237 GSE8373		220	0.049122944	0.8253035	0.6591837	0.930048	1.0	9963	tags=82%, list=77%, signal=358%
CDK7 KNOCKDOWN 138 GSE31534	CDK7 KNOCKDOWN 138 GSE31534		134	0.060547877	0.8226797	0.6822811	0.9259472	1.0	4989	tags=45%, list=39%, signal=72%
GSK3B KNOCKDOWN 206 GDS4305	GSK3B KNOCKDOWN 206 GDS4305		239	0.044965085	0.82195354	0.70625	0.9182624	1.0	4007	tags=36%, list=31%, signal=51%
MET KNOCKOUT 251 GDS3148	MET KNOCKOUT 251 GDS3148		229	0.04687076	0.8160817	0.7075472	0.9202657	1.0	3789	tags=34%, list=29%, signal=47%
SYK DRUGINHIBITION 290 GSE43510	SYK DRUGINHIBITION 290 GSE43510		265	0.042523727	0.810389	0.68136275	0.92216027	1.0	9319	tags=77%, list=72%, signal=272%
MAP4K5 KNOCKDOWN 199 GSE61497	MAP4K5 KNOCKDOWN 199 GSE61497		250	0.04472924	0.8100172	0.6743738	0.914177	1.0	2574	tags=24%, list=20%, signal=30%
RPS6KA3 KNOCKOUT 73 GSE22137	RPS6KA3 KNOCKOUT 73 GSE22137		261	0.04498547	0.8099298	0.6976744	0.9058389	1.0	4953	tags=43%, list=38%, signal=68%
PIK3CA DRUGINHIBITION 57 GSE17785	PIK3CA DRUGINHIBITION 57 GSE17785		260	0.043536033	0.803958	0.7236287	0.9080001	1.0	6477	tags=55%, list=50%, signal=108%
ABL1 DRUGINHIBITION 77 GSE24493	ABL1 DRUGINHIBITION 77 GSE24493		132	0.060218185	0.800774	0.7024292	0.9053818	1.0	6250	tags=55%, list=49%, signal=105%
ATR KNOCKDOWN 120 GSE27869	ATR KNOCKDOWN 120 GSE27869		259	0.042871915	0.79633105	0.72709924	0.9049091	1.0	9493	tags=78%, list=74%, signal=292%
IRAK2 KNOCKOUT 76 GSE24264	IRAK2 KNOCKOUT 76 GSE24264		254	0.042778272	0.7905953	0.71899223	0.9071925	1.0	9033	tags=74%, list=70%, signal=245%
MET KNOCKOUT 258 GSE25583	MET KNOCKOUT 258 GSE25583		261	0.042703353	0.7860468	0.73477405	0.9066994	1.0	1679	tags=17%, list=13%, signal=19%
AKT1 ACTIVEMUTANT 216 GSE9484	AKT1 ACTIVEMUTANT 216 GSE9484		265	0.04176398	0.7837712	0.73790324	0.90237975	1.0	10688	tags=87%, list=83%, signal=504%
GSK3B KNOCKDOWN 209 GSE35351	GSK3B KNOCKDOWN 209 GSE35351		240	0.043148402	0.77579385	0.762279	0.907753	1.0	4547	tags=40%, list=35%, signal=60%
CHEK1 KNOCKDOWN 136 GSE31534	CHEK1 KNOCKDOWN 136 GSE31534		131	0.058458257	0.7748159	0.7606491	0.9013262	1.0	5442	tags=48%, list=42%, signal=82%
SYK KNOCKDOWN 280 GDS3609	SYK KNOCKDOWN 280 GDS3609		175	0.050785612	0.7704684	0.75	0.90070736	1.0	8618	tags=72%, list=67%, signal=215%
GSK3B KNOCKDOWN 158 GSE35351	GSK3B KNOCKDOWN 158 GSE35351		240	0.043148402	0.7696928	0.7766798	0.8943294	1.0	4547	tags=40%, list=35%, signal=60%
ERBB2 DRUGINHIBITION 8 GDS2139	ERBB2 DRUGINHIBITION 8 GDS2139		206	0.046670977	0.769395	0.7647059	0.88733524	1.0	3905	tags=35%, list=30%, signal=49%
JAK1 DRUGINHIBITION 165 GSE38335	JAK1 DRUGINHIBITION 165 GSE38335		259	0.040822443	0.7605513	0.77823406	0.89405215	1.0	3061	tags=28%, list=24%, signal=36%
JAK2 DRUGINHIBITION 167 GSE38335	JAK2 DRUGINHIBITION 167 GSE38335		259	0.040822443	0.7567467	0.76955605	0.8924045	1.0	3061	tags=28%, list=24%, signal=36%
CDK9 DRUGINHIBITION 183 GSE48258	CDK9 DRUGINHIBITION 183 GSE48258		230	0.043401156	0.7537196	0.7632094	0.8898685	1.0	7338	tags=61%, list=57%, signal=140%
ATM KNOCKOUT 75 GSE23116	ATM KNOCKOUT 75 GSE23116		237	0.041968234	0.7532439	0.77335984	0.883407	1.0	229	tags=6%, list=2%, signal=6%
AKT1 ACTIVEMUTANT 10 GDS2304	AKT1 ACTIVEMUTANT 10 GDS2304		265	0.03960303	0.75108624	0.78853756	0.8796798	1.0	1442	tags=15%, list=11%, signal=17%
GSK3A KNOCKDOWN 207 GDS4305	GSK3A KNOCKDOWN 207 GDS4305		233	0.04250737	0.7392877	0.7771203	0.8903245	1.0	10561	tags=86%, list=82%, signal=473%
SYK DRUGINHIBITION 152 GSE34176	SYK DRUGINHIBITION 152 GSE34176		256	0.037244767	0.7025368	0.8489066	0.933559	1.0	10184	tags=83%, list=79%, signal=389%
EGFR DRUGACTIVATION 30 GDS4361	EGFR DRUGACTIVATION 30 GDS4361		269	0.03722607	0.69744825	0.83967936	0.93297535	1.0	2065	tags=20%, list=16%, signal=23%
BRAF KNOCKDOWN 193 GSE5481	BRAF KNOCKDOWN 193 GSE5481		214	0.042225953	0.6963006	0.8498943	0.92715645	1.0	6018	tags=51%, list=47%, signal=94%
FGFR1 MUTANT 25 GDS4046	FGFR1 MUTANT 25 GDS4046		252	0.037370343	0.69292676	0.86758894	0.9241232	1.0	9075	tags=74%, list=71%, signal=247%
MAP2K1 DRUGINHIBITION 172 GSE39984	MAP2K1 DRUGINHIBITION 172 GSE39984		273	0.03485248	0.6565109	0.8997955	0.95882326	1.0	9080	tags=74%, list=71%, signal=246%
MET KNOCKOUT 252 GSE30651	MET KNOCKOUT 252 GSE30651		266	0.035505462	0.6544288	0.90077823	0.9536292	1.0	6033	tags=50%, list=47%, signal=93%
EGFR DRUGACTIVATION 19 GDS2146	EGFR DRUGACTIVATION 19 GDS2146		277	0.033112377	0.63956684	0.9133065	0.961815	1.0	5481	tags=46%, list=43%, signal=78%
HIPK1 KNOCKOUT 170 GSE39253	HIPK1 KNOCKOUT 170 GSE39253		174	0.041081183	0.61682075	0.9398798	0.97531754	1.0	11826	tags=96%, list=92%, signal=1171%
PDGFRA ACTIVEMUTANT 54 GSE17743	PDGFRA ACTIVEMUTANT 54 GSE17743		277	0.032435905	0.60707456	0.9372385	0.975199	1.0	2842	tags=25%, list=22%, signal=32%
TGFBR2 KNOCKOUT 295 GSE45968	TGFBR2 KNOCKOUT 295 GSE45968		233	0.033304688	0.6055315	0.96558315	0.96927756	1.0	7585	tags=62%, list=59%, signal=149%
CDK2 KNOCKDOWN 132 GSE31534	CDK2 KNOCKDOWN 132 GSE31534		121	0.04630755	0.60316205	0.9447853	0.9639613	1.0	4938	tags=43%, list=38%, signal=69%
VRK1 KNOCKOUT 64 GSE19329	VRK1 KNOCKOUT 64 GSE19329		172	0.040637217	0.6027428	0.9265873	0.95723075	1.0	1054	tags=12%, list=8%, signal=13%
MAP2K1 KNOCKDOWN 134 GSE31534	MAP2K1 KNOCKDOWN 134 GSE31534		147	0.04133669	0.57828826	0.9623016	0.96703184	1.0	11464	tags=93%, list=89%, signal=845%
ITK KNOCKOUT 241 GSE12465	ITK KNOCKOUT 241 GSE12465		252	0.028619027	0.52266365	0.98770493	0.9847001	1.0	6071	tags=50%, list=47%, signal=93%
