## Supplemental File 6 for "Subtype-specific circadian clock dysregulation modulates breast cancer biology, invasiveness, and prognosis"

NAME	GS<br> follow link to MSigDB	GS DETAILS	SIZE	ES	NES	NOM p-val	FDR q-val	FWER p-val	RANK AT MAX	LEADING EDGE
MET KNOCKOUT 253 GSE30651	MET KNOCKOUT 253 GSE30651	Details ...	260	0.1466237	2.6940532	0.0	0.004362785	0.005	3495	tags=42%, list=27%, signal=56%
PIK3CA ACTIVEMUTANT 56 GSE17785	PIK3CA ACTIVEMUTANT 56 GSE17785	Details ...	265	0.14066689	2.6413803	0.0	0.005448601	0.012	3033	tags=37%, list=24%, signal=48%
TGFBR2 KNOCKOUT 294 GSE36778	TGFBR2 KNOCKOUT 294 GSE36778	Details ...	226	0.14644127	2.6104157	0.0	0.004208325	0.014	6175	tags=62%, list=48%, signal=118%
RAF1 ACTIVEMUTANT 219 GSE42964	RAF1 ACTIVEMUTANT 219 GSE42964	Details ...	183	0.15891328	2.4709673	0.0	0.007218991	0.032	6139	tags=63%, list=48%, signal=120%
BRAF OVEREXPRESSION 180 GSE46801	BRAF OVEREXPRESSION 180 GSE46801	Details ...	247	0.11892068	2.1819947	0.0	0.042557918	0.21	2978	tags=35%, list=23%, signal=44%
PTK7 KNOCKDOWN 185 GSE50138	PTK7 KNOCKDOWN 185 GSE50138	Details ...	116	0.17006895	2.1502125	0.0	0.042299606	0.246	8922	tags=86%, list=69%, signal=279%
ROCK2 KNOCKDOWN 157 GSE34769	ROCK2 KNOCKDOWN 157 GSE34769	Details ...	274	0.11059798	2.1476886	0.0019120459	0.036768135	0.249	5415	tags=53%, list=42%, signal=89%
EPHB2 DRUGACTIVATION 228 GSE26523	EPHB2 DRUGACTIVATION 228 GSE26523	Details ...	170	0.13831685	2.1229937	0.0019880715	0.037262753	0.285	1800	tags=28%, list=14%, signal=32%
EPHA4 DRUGACTIVATION 229 GSE26523	EPHA4 DRUGACTIVATION 229 GSE26523	Details ...	169	0.13466863	2.053559	0.0020618557	0.051813126	0.412	5826	tags=59%, list=45%, signal=106%
LRRK2 MUTANT 33 GDS4401	LRRK2 MUTANT 33 GDS4401	Details ...	262	0.10868596	2.0343075	0.0	0.051446635	0.442	1330	tags=21%, list=10%, signal=23%
LRRK2 ACTIVEMUTANT 159 GSE36321	LRRK2 ACTIVEMUTANT 159 GSE36321	Details ...	262	0.10868596	2.0341716	0.004048583	0.046769664	0.442	1330	tags=21%, list=10%, signal=23%
ATR KNOCKDOWN 140 GSE31912	ATR KNOCKDOWN 140 GSE31912	Details ...	134	0.14036673	1.8882793	0.010121457	0.101920106	0.757	5605	tags=57%, list=44%, signal=101%
AURKA DRUGINHIBITION 196 GSE57810	AURKA DRUGINHIBITION 196 GSE57810	Details ...	271	0.09803486	1.8700051	0.012711864	0.10285803	0.785	2230	tags=27%, list=17%, signal=32%
JAK2 KNOCKDOWN 192 GSE54645	JAK2 KNOCKDOWN 192 GSE54645	Details ...	204	0.11126933	1.8475221	0.016853932	0.10852259	0.823	5843	tags=56%, list=45%, signal=102%
EGFR DRUGACTIVATION 19 GDS2146	EGFR DRUGACTIVATION 19 GDS2146	Details ...	280	0.092225485	1.81455	0.013539651	0.121110186	0.874	3663	tags=38%, list=28%, signal=51%
BTK MUTANT 1 GDS1346	BTK MUTANT 1 GDS1346	Details ...	234	0.094478585	1.7048839	0.036511157	0.20553909	0.977	6998	tags=64%, list=54%, signal=137%
GSK3B KNOCKDOWN 206 GDS4305	GSK3B KNOCKDOWN 206 GDS4305	Details ...	231	0.09477281	1.6696253	0.027253669	0.23190172	0.987	5151	tags=49%, list=40%, signal=81%
SYK KNOCKDOWN 189 GSE54065	SYK KNOCKDOWN 189 GSE54065	Details ...	261	0.08941471	1.6623805	0.027833002	0.22666647	0.988	6069	tags=56%, list=47%, signal=104%
CDK19 KNOCKDOWN 162 GSE38061	CDK19 KNOCKDOWN 162 GSE38061	Details ...	247	0.08983369	1.6412086	0.044989776	0.23910981	0.993	2147	tags=26%, list=17%, signal=30%
ERBB3 DRUGACTIVATION 70 GSE21463	ERBB3 DRUGACTIVATION 70 GSE21463	Details ...	279	0.08551436	1.6304313	0.037623763	0.23908597	0.994	5102	tags=48%, list=40%, signal=78%
AKT1 KNOCKOUT 212 GSE39699	AKT1 KNOCKOUT 212 GSE39699		261	0.08544956	1.5950755	0.035363458	0.27193648	0.998	3950	tags=39%, list=31%, signal=55%
BRAF KNOCKDOWN 193 GSE5481	BRAF KNOCKDOWN 193 GSE5481		185	0.10111277	1.5505743	0.05762082	0.31764984	0.999	2820	tags=32%, list=22%, signal=40%
IRAK4 DEFECTIVEMUTANT 200 GSE6789	IRAK4 DEFECTIVEMUTANT 200 GSE6789		254	0.08635382	1.5442371	0.06313646	0.31300685	0.999	2405	tags=27%, list=19%, signal=33%
TRIM28 KNOCKOUT 302 GSE32224	TRIM28 KNOCKOUT 302 GSE32224		210	0.09000211	1.5301368	0.06390978	0.3200414	0.999	4619	tags=45%, list=36%, signal=69%
PDK1 KNOCKOUT 80 GSE26290	PDK1 KNOCKOUT 80 GSE26290		214	0.08828493	1.4953244	0.06903353	0.3596006	0.999	7780	tags=69%, list=60%, signal=172%
ULK1 KNOCKOUT 197 GSE60778	ULK1 KNOCKOUT 197 GSE60778		238	0.08432243	1.4725169	0.086864404	0.3800088	1.0	5205	tags=49%, list=40%, signal=80%
AKT1 KNOCKDOWN 135 GSE31534	AKT1 KNOCKDOWN 135 GSE31534		180	0.09449349	1.4549307	0.088757396	0.3959784	1.0	4447	tags=44%, list=35%, signal=66%
EGFR DRUGACTIVATION 20 GDS2146	EGFR DRUGACTIVATION 20 GDS2146		280	0.0737208	1.4236293	0.092	0.43504262	1.0	3804	tags=37%, list=30%, signal=51%
IGF1R KNOCKOUT 151 GSE32936	IGF1R KNOCKOUT 151 GSE32936		235	0.07816596	1.4134078	0.09533074	0.43885303	1.0	8538	tags=74%, list=66%, signal=216%
SYK KNOCKDOWN 280 GDS3609	SYK KNOCKDOWN 280 GDS3609		157	0.096652016	1.4129391	0.1018711	0.4249495	1.0	3032	tags=33%, list=24%, signal=43%
SYK DRUGINHIBITION 284 GSE43510	SYK DRUGINHIBITION 284 GSE43510		257	0.07609411	1.4079117	0.09411765	0.42034334	1.0	5047	tags=47%, list=39%, signal=75%
HUNK KNOCKOUT 240 GSE14226	HUNK KNOCKOUT 240 GSE14226		241	0.079769954	1.4066544	0.108	0.4092203	1.0	6199	tags=56%, list=48%, signal=106%
DDR1 KNOCKDOWN 169 GSE39207	DDR1 KNOCKDOWN 169 GSE39207		247	0.07750732	1.4027463	0.09881423	0.4041934	1.0	4907	tags=46%, list=38%, signal=73%
BTK KNOCKOUT 2 GDS1346	BTK KNOCKOUT 2 GDS1346		236	0.07798154	1.4010514	0.09551657	0.39509654	1.0	3539	tags=35%, list=28%, signal=48%
KSR1 KNOCKOUT 126 GSE28228	KSR1 KNOCKOUT 126 GSE28228		273	0.07287931	1.3967537	0.10204082	0.39023376	1.0	4878	tags=45%, list=38%, signal=71%
GSK3A KNOCKDOWN 207 GDS4305	GSK3A KNOCKDOWN 207 GDS4305		225	0.08082378	1.3918625	0.10789981	0.38785037	1.0	7040	tags=63%, list=55%, signal=136%
AKT2 KNOCKOUT 221 GSE19079	AKT2 KNOCKOUT 221 GSE19079		269	0.07261628	1.389885	0.11673152	0.38043866	1.0	9224	tags=79%, list=72%, signal=273%
MET KNOCKOUT 252 GSE30651	MET KNOCKOUT 252 GSE30651		261	0.073417	1.3796858	0.10103093	0.38677275	1.0	2820	tags=29%, list=22%, signal=37%
MAP3K7 KNOCKDOWN 37 GDS5023	MAP3K7 KNOCKDOWN 37 GDS5023		259	0.0742466	1.3661926	0.12981744	0.39789823	1.0	2888	tags=30%, list=22%, signal=38%
EPHA4 KNOCKOUT 227 GSE34430	EPHA4 KNOCKOUT 227 GSE34430		250	0.075090684	1.364412	0.109561756	0.39069092	1.0	1419	tags=18%, list=11%, signal=20%
ERBB2 KNOCKDOWN 237 GSE8373	ERBB2 KNOCKDOWN 237 GSE8373		226	0.07756315	1.3419579	0.13412228	0.418467	1.0	2719	tags=29%, list=21%, signal=36%
SYK DRUGINHIBITION 152 GSE34176	SYK DRUGINHIBITION 152 GSE34176		205	0.08065714	1.3224881	0.14574899	0.4410093	1.0	1551	tags=20%, list=12%, signal=22%
MET KNOCKOUT 264 GSE8747	MET KNOCKOUT 264 GSE8747		253	0.072713755	1.3131602	0.14857143	0.44742095	1.0	7727	tags=67%, list=60%, signal=165%
ULK1 KNOCKOUT 198 GSE60778	ULK1 KNOCKOUT 198 GSE60778		231	0.0751328	1.3079269	0.142	0.44619575	1.0	4508	tags=42%, list=35%, signal=64%
PRKACA KNOCKOUT 266 GSE20984	PRKACA KNOCKOUT 266 GSE20984		255	0.07160823	1.3072447	0.15212981	0.4371522	1.0	6311	tags=56%, list=49%, signal=108%
TRIM28 KNOCKOUT 303 GSE32224	TRIM28 KNOCKOUT 303 GSE32224		264	0.068114504	1.2782063	0.1904762	0.47552404	1.0	2747	tags=28%, list=21%, signal=35%
CDK8 KNOCKDOWN 129 GSE30816	CDK8 KNOCKDOWN 129 GSE30816		260	0.0675063	1.223413	0.23874755	0.5685616	1.0	8847	tags=75%, list=69%, signal=236%
NTRK3 DRUGACTIVATION 67 GSE20358	NTRK3 DRUGACTIVATION 67 GSE20358		275	0.06167466	1.1981845	0.21572581	0.60992247	1.0	3901	tags=36%, list=30%, signal=51%
TRIM24 KNOCKOUT 300 GSE19675	TRIM24 KNOCKOUT 300 GSE19675		265	0.06409854	1.1945637	0.2055336	0.605867	1.0	4629	tags=42%, list=36%, signal=65%
MAPK14 KNOCKDOWN 139 GSE31912	MAPK14 KNOCKDOWN 139 GSE31912		175	0.07955245	1.1922777	0.25141776	0.5987284	1.0	6709	tags=60%, list=52%, signal=124%
ERBB2 KNOCKDOWN 236 GSE8373	ERBB2 KNOCKDOWN 236 GSE8373		236	0.067123614	1.1742104	0.25346535	0.625368	1.0	3240	tags=32%, list=25%, signal=42%
HIPK2 DEFECTIVEMUTANT 29 GDS4233	HIPK2 DEFECTIVEMUTANT 29 GDS4233		233	0.06612255	1.1729857	0.25373134	0.6159931	1.0	4796	tags=44%, list=37%, signal=69%
CDK8 KNOCKDOWN 130 GSE30816	CDK8 KNOCKDOWN 130 GSE30816		260	0.063097544	1.1690239	0.24404761	0.6119335	1.0	2717	tags=27%, list=21%, signal=34%
AKT1 KNOCKOUT 211 GSE39699	AKT1 KNOCKOUT 211 GSE39699		254	0.06441121	1.1667005	0.24903475	0.60547096	1.0	10685	tags=89%, list=83%, signal=517%
NTRK2 DRUGACTIVATION 66 GSE20358	NTRK2 DRUGACTIVATION 66 GSE20358		275	0.06167466	1.1586933	0.28041238	0.61055034	1.0	3901	tags=36%, list=30%, signal=51%
AKT1 KNOCKDOWN 43 GSE12291	AKT1 KNOCKDOWN 43 GSE12291		231	0.06661629	1.1583714	0.25858587	0.6005308	1.0	6565	tags=58%, list=51%, signal=115%
AKT1 ACTIVEMUTANT 9 GDS2304	AKT1 ACTIVEMUTANT 9 GDS2304		276	0.059243623	1.1569227	0.27833003	0.5927691	1.0	8250	tags=70%, list=64%, signal=191%
TBK1 DRUGINHIBITION 188 GSE53658	TBK1 DRUGINHIBITION 188 GSE53658		197	0.07269113	1.1559384	0.28880158	0.5846071	1.0	9397	tags=80%, list=73%, signal=293%
JAK2 ACTIVEMUTANT 72 GSE21842	JAK2 ACTIVEMUTANT 72 GSE21842		196	0.06925808	1.1294309	0.29182878	0.62994087	1.0	8771	tags=75%, list=68%, signal=232%
CDK8 KNOCKDOWN 161 GSE38061	CDK8 KNOCKDOWN 161 GSE38061		257	0.06131806	1.1203051	0.30174083	0.63817763	1.0	4983	tags=45%, list=39%, signal=72%
IGF1R DRUGINHIBITION 46 GSE14024	IGF1R DRUGINHIBITION 46 GSE14024		262	0.0590967	1.1169332	0.29469547	0.63439566	1.0	6080	tags=53%, list=47%, signal=99%
EPHA4 KNOCKOUT 226 GSE34430	EPHA4 KNOCKOUT 226 GSE34430		206	0.06662911	1.1092471	0.31262526	0.64018995	1.0	4839	tags=44%, list=38%, signal=70%
TGFBR2 KNOCKOUT 296 GSE22989	TGFBR2 KNOCKOUT 296 GSE22989		208	0.06714058	1.1030505	0.31526104	0.6428531	1.0	5211	tags=47%, list=41%, signal=78%
ILK ACTIVEMUTANT 78 GSE25729	ILK ACTIVEMUTANT 78 GSE25729		262	0.058724843	1.0946435	0.30985916	0.64987624	1.0	1174	tags=15%, list=9%, signal=16%
ITK DEFECTIVEMUTANT 125 GSE28200	ITK DEFECTIVEMUTANT 125 GSE28200		192	0.06755222	1.0898956	0.29150578	0.6500972	1.0	6581	tags=58%, list=51%, signal=117%
TGFBR1 ACTIVEMUTANT 291 GSE14523	TGFBR1 ACTIVEMUTANT 291 GSE14523		224	0.06247035	1.0878657	0.3223301	0.644661	1.0	5872	tags=52%, list=46%, signal=94%
FGFR3 KNOCKDOWN 34 GDS4454	FGFR3 KNOCKDOWN 34 GDS4454		181	0.06728834	1.0533619	0.37621832	0.70636886	1.0	3908	tags=37%, list=30%, signal=52%
ATM KNOCKOUT 16 GDS1544	ATM KNOCKOUT 16 GDS1544		262	0.055398613	1.048519	0.36750484	0.7066476	1.0	6765	tags=58%, list=53%, signal=120%
IRAK2 KNOCKOUT 76 GSE24264	IRAK2 KNOCKOUT 76 GSE24264		266	0.054828785	1.0405014	0.3935743	0.71395403	1.0	8740	tags=73%, list=68%, signal=224%
STK11 KNOCKOUT 278 GSE34866	STK11 KNOCKOUT 278 GSE34866		270	0.05682404	1.0400025	0.4019608	0.70480573	1.0	3286	tags=31%, list=26%, signal=41%
FGFR3 KNOCKDOWN 173 GSE41035	FGFR3 KNOCKDOWN 173 GSE41035		181	0.06728834	1.0373827	0.385214	0.70047504	1.0	3908	tags=37%, list=30%, signal=52%
MAPK1 KNOCKDOWN 45 GSE12291	MAPK1 KNOCKDOWN 45 GSE12291		232	0.05888733	1.0350035	0.3935743	0.695846	1.0	9570	tags=80%, list=74%, signal=307%
GSK3B KNOCKDOWN 204 GDS4305	GSK3B KNOCKDOWN 204 GDS4305		219	0.06071137	1.0291522	0.40466926	0.69793725	1.0	8631	tags=73%, list=67%, signal=218%
GSK3A KNOCKDOWN 205 GDS4305	GSK3A KNOCKDOWN 205 GDS4305		237	0.05739379	1.0280935	0.42299795	0.6907872	1.0	10783	tags=89%, list=84%, signal=542%
CDK19 KNOCKDOWN 148 GSE32108	CDK19 KNOCKDOWN 148 GSE32108		195	0.064840995	1.0215105	0.40881765	0.69549555	1.0	6897	tags=60%, list=54%, signal=127%
KSR2 KNOCKOUT 60 GSE17923	KSR2 KNOCKOUT 60 GSE17923		245	0.05655425	1.0158997	0.3919694	0.6985374	1.0	3959	tags=36%, list=31%, signal=51%
SYK DRUGINHIBITION 154 GSE34176	SYK DRUGINHIBITION 154 GSE34176		226	0.056840204	1.0126611	0.4225352	0.6959423	1.0	2127	tags=22%, list=17%, signal=26%
IGF1R DRUGINHIBITION 47 GSE14024	IGF1R DRUGINHIBITION 47 GSE14024		238	0.056922995	1.0117936	0.42061856	0.6885954	1.0	1875	tags=20%, list=15%, signal=23%
MET KNOCKOUT 249 GDS3148	MET KNOCKOUT 249 GDS3148		222	0.05857925	0.9964764	0.42971888	0.7111316	1.0	11255	tags=93%, list=87%, signal=732%
PLK1 DRUGINHIBITION 181 GSE46856	PLK1 DRUGINHIBITION 181 GSE46856		251	0.053389337	0.96934736	0.4830827	0.7563732	1.0	7937	tags=67%, list=62%, signal=171%
SNRK OVEREXPRESSION 127 GSE30185	SNRK OVEREXPRESSION 127 GSE30185		173	0.061462566	0.95985574	0.47808766	0.76641	1.0	6284	tags=55%, list=49%, signal=106%
AKT1 ACTIVEMUTANT 216 GSE9484	AKT1 ACTIVEMUTANT 216 GSE9484		266	0.050233953	0.9513143	0.5127701	0.77478564	1.0	6186	tags=53%, list=48%, signal=100%
MET KNOCKOUT 263 GSE8747	MET KNOCKOUT 263 GSE8747		230	0.05315797	0.95073384	0.5149105	0.7667405	1.0	4194	tags=38%, list=33%, signal=55%
HIPK2 KNOCKOUT 171 GSE39253	HIPK2 KNOCKOUT 171 GSE39253		220	0.055428226	0.93881214	0.51968503	0.78162974	1.0	2690	tags=26%, list=21%, signal=33%
SYK KNOCKDOWN 191 GSE54065	SYK KNOCKDOWN 191 GSE54065		270	0.048623323	0.9272465	0.5234216	0.7964114	1.0	8631	tags=72%, list=67%, signal=214%
AKT1 KNOCKOUT 210 GSE39699	AKT1 KNOCKOUT 210 GSE39699		266	0.04823311	0.9229406	0.541502	0.79573095	1.0	5002	tags=44%, list=39%, signal=70%
TGFBR2 KNOCKOUT 295 GSE45968	TGFBR2 KNOCKOUT 295 GSE45968		212	0.0533473	0.9177371	0.5431579	0.7980401	1.0	8670	tags=73%, list=67%, signal=219%
RPS6KA3 KNOCKOUT 73 GSE22137	RPS6KA3 KNOCKOUT 73 GSE22137		259	0.050087977	0.91395694	0.556213	0.79638255	1.0	11091	tags=91%, list=86%, signal=647%
MAPK14 KNOCKOUT 13 GDS2693	MAPK14 KNOCKOUT 13 GDS2693		234	0.050367955	0.8986481	0.5766871	0.8181483	1.0	1782	tags=19%, list=14%, signal=21%
PIK3CA MUTANT 27 GDS4053	PIK3CA MUTANT 27 GDS4053		37	0.12394431	0.89745957	0.5706107	0.8114128	1.0	9884	tags=89%, list=77%, signal=384%
SYK DRUGINHIBITION 286 GSE43510	SYK DRUGINHIBITION 286 GSE43510		256	0.048791904	0.89714307	0.5762376	0.80311674	1.0	10742	tags=88%, list=83%, signal=524%
JAK1 DRUGINHIBITION 166 GSE38335	JAK1 DRUGINHIBITION 166 GSE38335		246	0.04900852	0.88341844	0.62007874	0.8214689	1.0	5029	tags=44%, list=39%, signal=71%
RET KNOCKOUT 270 GSE32093	RET KNOCKOUT 270 GSE32093		274	0.0461665	0.87802595	0.5940803	0.823035	1.0	2282	tags=22%, list=18%, signal=26%
CDK4 KNOCKDOWN 85 GSE27869	CDK4 KNOCKDOWN 85 GSE27869		260	0.046924524	0.8715566	0.6181818	0.82788527	1.0	8958	tags=74%, list=70%, signal=239%
SYK KNOCKDOWN 190 GSE54065	SYK KNOCKDOWN 190 GSE54065		252	0.046641354	0.87103283	0.6122449	0.8202336	1.0	10745	tags=88%, list=84%, signal=524%
GSK3B KNOCKDOWN 208 GDS4305	GSK3B KNOCKDOWN 208 GDS4305		209	0.05141393	0.8679427	0.6296296	0.8177466	1.0	3719	tags=34%, list=29%, signal=47%
CDK8 KNOCKDOWN 128 GSE30815	CDK8 KNOCKDOWN 128 GSE30815		258	0.04618639	0.8676218	0.61585367	0.80992883	1.0	11784	tags=96%, list=92%, signal=1120%
JAK2 DRUGINHIBITION 168 GSE38335	JAK2 DRUGINHIBITION 168 GSE38335		246	0.04900852	0.86592513	0.6286267	0.80500674	1.0	5029	tags=44%, list=39%, signal=71%
ERBB2 DRUGINHIBITION 6 GDS2139	ERBB2 DRUGINHIBITION 6 GDS2139		216	0.051185075	0.8635707	0.60678643	0.8013663	1.0	10371	tags=86%, list=81%, signal=434%
SYK DRUGINHIBITION 153 GSE34176	SYK DRUGINHIBITION 153 GSE34176		225	0.050182037	0.85511947	0.61466163	0.8092001	1.0	10458	tags=86%, list=81%, signal=453%
ROCK1 KNOCKDOWN 156 GSE34769	ROCK1 KNOCKDOWN 156 GSE34769		263	0.04503001	0.84413135	0.6673511	0.82071537	1.0	10145	tags=83%, list=79%, signal=386%
CHEK1 KNOCKDOWN 136 GSE31534	CHEK1 KNOCKDOWN 136 GSE31534		166	0.055502307	0.83420604	0.6602972	0.8305278	1.0	4177	tags=38%, list=32%, signal=55%
PIK3CA DRUGINHIBITION 57 GSE17785	PIK3CA DRUGINHIBITION 57 GSE17785		252	0.044729892	0.83335906	0.68136275	0.8240145	1.0	9748	tags=80%, list=76%, signal=324%
MAP2K1 DRUGINHIBITION 172 GSE39984	MAP2K1 DRUGINHIBITION 172 GSE39984		270	0.042881344	0.82611257	0.6712329	0.82849455	1.0	5463	tags=47%, list=42%, signal=79%
TRIM24 KNOCKOUT 298 GDS3087	TRIM24 KNOCKOUT 298 GDS3087		276	0.042536683	0.8199749	0.7086466	0.8311796	1.0	12143	tags=99%, list=94%, signal=1716%
IRAK2 KNOCKOUT 39 GSE10765	IRAK2 KNOCKOUT 39 GSE10765		158	0.0530803	0.7976817	0.7310606	0.8617609	1.0	4536	tags=41%, list=35%, signal=62%
MET KNOCKOUT 247 GDS3148	MET KNOCKOUT 247 GDS3148		236	0.044777703	0.7942899	0.72837025	0.85927296	1.0	1178	tags=14%, list=9%, signal=15%
HIPK2 OVEREXPRESSION 28 GDS4233	HIPK2 OVEREXPRESSION 28 GDS4233		224	0.046180405	0.7920798	0.7102616	0.85501176	1.0	6480	tags=55%, list=50%, signal=109%
MET KNOCKOUT 248 GDS3148	MET KNOCKOUT 248 GDS3148		223	0.045984082	0.78871506	0.7435388	0.85304904	1.0	860	tags=11%, list=7%, signal=12%
TBK1 KNOCKDOWN 53 GSE17643	TBK1 KNOCKDOWN 53 GSE17643		223	0.046270322	0.78295946	0.733871	0.85475045	1.0	4145	tags=37%, list=32%, signal=53%
CDK2 KNOCKDOWN 132 GSE31534	CDK2 KNOCKDOWN 132 GSE31534		191	0.046959326	0.75439715	0.7707129	0.89221627	1.0	6342	tags=54%, list=49%, signal=105%
FGFR1 DRUGACTIVATION 149 GSE32316	FGFR1 DRUGACTIVATION 149 GSE32316		245	0.041730884	0.7527357	0.7811861	0.88686395	1.0	3831	tags=34%, list=30%, signal=47%
TRIM28 KNOCKOUT 301 GSE32224	TRIM28 KNOCKOUT 301 GSE32224		222	0.042735104	0.7433678	0.7906977	0.8928709	1.0	9311	tags=77%, list=72%, signal=272%
BMPR1A KNOCKOUT 222 GSE48092	BMPR1A KNOCKOUT 222 GSE48092		241	0.041129973	0.74315196	0.80508476	0.88534737	1.0	10584	tags=86%, list=82%, signal=477%
JAK2 MUTANT 40 GSE11003	JAK2 MUTANT 40 GSE11003		191	0.044625092	0.7155778	0.8513762	0.91623676	1.0	4957	tags=43%, list=39%, signal=69%
BRAF DRUGINHIBITION 175 GSE42872	BRAF DRUGINHIBITION 175 GSE42872		257	0.038273867	0.7063075	0.83953035	0.9206706	1.0	5624	tags=47%, list=44%, signal=83%
BRAF DRUGINHIBITION 38 GDS5085	BRAF DRUGINHIBITION 38 GDS5085		257	0.038273867	0.69877905	0.845666	0.92269325	1.0	5624	tags=47%, list=44%, signal=83%
ITK KNOCKOUT 242 GSE12465	ITK KNOCKOUT 242 GSE12465		254	0.036448225	0.6723687	0.89021957	0.94723487	1.0	755	tags=9%, list=6%, signal=10%
MET KNOCKOUT 250 GDS3148	MET KNOCKOUT 250 GDS3148		201	0.040049646	0.66526634	0.88582677	0.94724625	1.0	964	tags=11%, list=7%, signal=12%
CDK8 KNOCKDOWN 147 GSE32108	CDK8 KNOCKDOWN 147 GSE32108		225	0.03810212	0.6642633	0.88247424	0.9405669	1.0	1290	tags=14%, list=10%, signal=15%
SYK KNOCKDOWN 279 GDS3609	SYK KNOCKDOWN 279 GDS3609		206	0.041019816	0.6610831	0.8780992	0.93627316	1.0	4039	tags=35%, list=31%, signal=51%
SRC OVEREXPRESSION 276 GSE37428	SRC OVEREXPRESSION 276 GSE37428		216	0.03943714	0.6521224	0.9009524	0.93757254	1.0	4444	tags=38%, list=35%, signal=58%
FGFR1 ACTIVEMUTANT 58 GSE17916	FGFR1 ACTIVEMUTANT 58 GSE17916		235	0.036330037	0.6369845	0.9344894	0.94481343	1.0	5453	tags=46%, list=42%, signal=78%
SCYL1 KNOCKDOWN 194 GSE57646	SCYL1 KNOCKDOWN 194 GSE57646		256	0.03410118	0.6357754	0.9150943	0.93826896	1.0	9319	tags=76%, list=72%, signal=269%
MET KNOCKOUT 257 GSE25583	MET KNOCKOUT 257 GSE25583		276	0.031930707	0.61820704	0.9268293	0.94629997	1.0	6636	tags=55%, list=52%, signal=111%
MET KNOCKOUT 259 GSE25583	MET KNOCKOUT 259 GSE25583		256	0.032745607	0.6017685	0.9389764	0.9515298	1.0	8733	tags=71%, list=68%, signal=217%
MAP2K4 KNOCKDOWN 62 GSE19091	MAP2K4 KNOCKDOWN 62 GSE19091		270	0.029285023	0.55540794	0.9762376	0.97191226	1.0	5396	tags=45%, list=42%, signal=76%
